# Single-Cell RNA Sequencing Characterizes the Molecular Heterogeneity of the Larval Zebrafish Optic Tectum

**DOI:** 10.1101/2021.11.05.467443

**Authors:** Annalie Martin, Anne Babbitt, Allison G. Pickens, Brett E. Pickett, Jonathon T. Hill, Arminda Suli

## Abstract

The optic tectum (OT) is a multilaminated midbrain structure that acts as the primary retinorecipient in the zebrafish brain. Homologous to the mammalian superior colliculus, the OT is responsible for the reception and integration of stimuli, followed by elicitation of salient behavioral responses. While the OT has been the focus of functional experiments for decades, less is known concerning specific cell types, microcircuitry, and their individual functions within the OT. Recent efforts have contributed substantially to the knowledge of tectal cell types; however, a comprehensive cell catalog is incomplete. Here we contribute to this growing effort by applying single-cell RNA-sequencing (scRNA-seq) to characterize the transcriptomic profiles of tectal cells labeled by the transgenic enhancer trap line *y304Et*(cfos:Gal4;UAS:Kaede). We sequenced 13,320 cells, a 4X cellular coverage, and identified 25 putative OT cell populations. Within those cells, we identified several mature and developing neuronal populations, as well as non-neuronal cell types including oligodendrocytes, microglia, and radial glia. Although most mature neurons demonstrate GABAergic activity, several glutamatergic populations are present, as well as one glycinergic population. We also conducted Gene Ontology analysis to identify enriched biological processes, and computed RNA velocity to infer current and future transcriptional cell states. Finally, we conducted *in situ* hybridization to validate our bioinformatic analyses and spatially map select clusters. In conclusion, the larval zebrafish OT is a complex structure containing at least 25 transcriptionally distinct cell populations. To our knowledge, this is the first time scRNA-seq has been applied to explore the OT alone and in depth.
