## Supplemental Table 1 for "Single-Cell RNA Sequencing Characterizes the Molecular Heterogeneity of the Larval Zebrafish Optic Tectum"

### Sheet: Annotation
Symbol	Name	Source	Annotates
arl3l1	ADP ribosylation factor like GTPase 3, like 1	https://zfin.org/ZDB-GENE-040426-1649#expression	Epiphysis		* = not found in data
arr3a	arrestin 3a, retinal (X-arrestin)	https://zfin.org/ZDB-GENE-040718-102#expression	Epiphysis
arr3b	arrestin 3b, retinal (X-arrestin)	https://zfin.org/ZDB-GENE-030616-74#expression	Epiphysis
bmp7a	bone morphogenetic protein 7a	https://zfin.org/ZDB-GENE-000208-25#expression	Epiphysis
bsx	bone morphogenetic protein 7a	https://zfin.org/ZDB-GENE-040628-4#expression	Epiphysis
calr3b	calreticulin 3b	https://zfin.org/ZDB-GENE-030131-9907#expression	Epiphysis
ccbe1	collagen and calcium binding EGF domains 1	https://zfin.org/ZDB-GENE-090506-7#expression	Epiphysis
cplx4a	complexin 4a	https://zfin.org/ZDB-GENE-060526-116#expression	Epiphysis
crispld1b	cysteine-rich secretory protein LCCL domain containing 1b	https://zfin.org/ZDB-GENE-040426-1204#expression	Epiphysis
crx	cone-rod homeobox	https://zfin.org/ZDB-GENE-010403-1#expression	Epiphysis
cyp2y3*	cytochrome P450, family 2, subfamily Y, polypeptide 3	https://zfin.org/ZDB-GENE-050522-490#expression	Epiphysis
dbpa	D site albumin promoter binding protein a	https://zfin.org/ZDB-GENE-060503-802#expression	Epiphysis
dbpb	D site albumin promoter binding protein b	https://zfin.org/ZDB-GENE-100922-6#expression	Epiphysis
elovl4b	ELOVL fatty acid elongase 4b	https://zfin.org/ZDB-GENE-030131-7672#expression	Epiphysis
esama	endothelial cell adhesion molecule a	https://zfin.org/ZDB-GENE-090629-1#expression	Epiphysis
fkbp16	FKBP prolyl isomerase 16	https://zfin.org/ZDB-GENE-050208-116#expression	Epiphysis
gnat1	guanine nucleotide binding protein (G protein), alpha transducing activity polypeptide 1	https://zfin.org/ZDB-GENE-011128-11#expression	Epiphysis
gnat2	guanine nucleotide binding protein (G protein), alpha transducing activity polypeptide 2	https://zfin.org/ZDB-GENE-011128-10#expression	Epiphysis
gnb3b	guanine nucleotide binding protein (G protein), beta polypeptide 3b	https://zfin.org/ZDB-GENE-040426-2280#expression	Epiphysis
gngt1	guanine nucleotide binding protein (G protein), gamma transducing activity polypeptide 1	https://zfin.org/ZDB-GENE-030131-7596#expression	Epiphysis
gngt2a	guanine nucleotide binding protein (G protein), gamma transducing activity polypeptide 2a	https://zfin.org/ZDB-GENE-030131-7595#expression	Epiphysis
grk1a	G protein-coupled receptor kinase 1 a	https://zfin.org/ZDB-GENE-050823-1#expression	Epiphysis
grk1b	G protein-coupled receptor kinase 1 b	https://zfin.org/ZDB-GENE-050417-211#expression	Epiphysis
guk1b	guanylate kinase 1b	https://zfin.org/ZDB-GENE-020916-1#expression	Epiphysis
lrata*	lecithin retinol acyltransferase a	https://zfin.org/ZDB-GENE-060720-1#expression	Epiphysis
pde6ga	phosphodiesterase 6G, cGMP-specific, rod, gamma, paralog a	https://zfin.org/ZDB-GENE-050522-144#expression	Epiphysis
pde6gb	phosphodiesterase 6G, cGMP-specific, rod, gamma, paralog b	https://zfin.org/ZDB-GENE-030904-1#expression	Epiphysis
pde6hb*	phosphodiesterase 6H, cGMP-specific, cone, gamma, paralog b	https://zfin.org/ZDB-GENE-040426-1777#expression	Epiphysis
ppa1a	inorganic pyrophosphatase 1a	https://zfin.org/ZDB-GENE-040426-1695#expression	Epiphysis
rbp4l	retinol binding protein 4, like	https://zfin.org/ZDB-GENE-030131-7591#expression	Epiphysis
rcvrn2	recoverin 2	https://zfin.org/ZDB-GENE-030131-7590#expression	Epiphysis
rcvrn3	recoverin 3	https://zfin.org/ZDB-GENE-040426-1661#expression	Epiphysis
rcvrna	recoverin a	https://zfin.org/ZDB-GENE-050913-106#expression	Epiphysis
rcvrnb	recoverin b	https://zfin.org/ZDB-GENE-120815-1#expression	Epiphysis
rgra	retinal G protein coupled receptor a	https://zfin.org/ZDB-GENE-040924-6#expression	Epiphysis
rlbp1a	retinaldehyde binding protein 1a	https://zfin.org/ZDB-GENE-040426-1662#expression	Epiphysis
rlbp1b	retinaldehyde binding protein 1b	https://zfin.org/ZDB-GENE-040426-1870#expression	Epiphysis
rpe65a	retinoid isomerohydrolase RPE65 a	https://zfin.org/ZDB-GENE-040426-1717#expression	Epiphysis
sagb	S-antigen; retina and pineal gland (arrestin) b	https://zfin.org/ZDB-GENE-050913-98#expression	Epiphysis
samsn1b	SAM domain, SH3 domain and nuclear localisation signals 1b	https://zfin.org/ZDB-GENE-041010-135#expression	Epiphysis
si:dkey-220f10.4	si:dkey-220f10.4	https://zfin.org/ZDB-GENE-030131-9651#expression	Epiphysis
tefb	TEF transcription factor, PAR bZIP family member b	https://zfin.org/ZDB-GENE-050522-224#expression	Epiphysis
tmx3a	thioredoxin related transmembrane protein 3a	https://zfin.org/ZDB-GENE-050522-396#expression	Epiphysis
tpm2	tropomyosin 2 (beta)	https://zfin.org/ZDB-GENE-040625-114#expression	Epiphysis
tpm4b	tropomyosin 4b	https://zfin.org/ZDB-GENE-030131-2964#expression	Epiphysis
zgc:109982	zgc:109982	https://zfin.org/ZDB-GENE-050522-139#expression	Epiphysis
ano2b	anoctamin 2b	https://zfin.org/ZDB-GENE-060503-62#expression	Habenula
aoc1	amine oxidase copper containing 1	https://zfin.org/ZDB-GENE-061103-112#expression	Habenula
gng8	guanine nucleotide binding protein (G protein), gamma 8	https://zfin.org/ZDB-GENE-050522-312#expression	Habenula
im:7149347*	im:7149347	https://zfin.org/ZDB-GENE-080225-8#expression	Habenula
kctd12.2	potassium channel tetramerisation domain containing 12.2	https://zfin.org/ZDB-GENE-060117-4#expression	Habenula
kctd8	potassium channel tetramerization domain containing 8	https://zfin.org/ZDB-GENE-060117-3#expression	Habenula
lratd2a*	LRAT domain containing 2a	https://zfin.org/ZDB-GENE-060929-1130#expression	Habenula
mprip	myosin phosphatase Rho interacting protein	https://zfin.org/ZDB-GENE-030131-4471#expression	Habenula
pnoca	prepronociceptin a	https://zfin.org/ZDB-GENE-101229-1#expression	Habenula
si:ch211-154o6.4*	si:ch211-154o6.4	https://zfin.org/ZDB-GENE-030131-7777#expression	Habenula
si:ch73-103b11.2*	si:ch73-103b11.2	https://zfin.org/ZDB-GENE-080917-14#expression	Habenula
slc5a7a	solute carrier family 5 member 7a	https://zfin.org/ZDB-GENE-090313-273#expression	Habenula
tmem17	transmembrane protein 17	https://zfin.org/ZDB-GENE-070615-15#expression	Habenula
zgc:173443	zgc:173443	https://zfin.org/ZDB-GENE-071004-101#expression	Habenula
abcc9	ATP-binding cassette, sub-family C (CFTR/MRP), member 9	http://zfin.org/ZDB-GENE-050517-23#summary	Heart
atp2a2a	ATPase sarcoplasmic/endoplasmic reticulum Ca2+ transporting 2a	http://zfin.org/ZDB-GENE-040426-702#summary	Heart
myh6	myosin, heavy chain 6, cardiac muscle, alpha	http://zfin.org/ZDB-GENE-031112-1#summary	Heart
myh7	myosin heavy chain 7	http://zfin.org/ZDB-GENE-991123-5#summary	Heart
myl7	myosin, light chain 7, regulatory	http://zfin.org/ZDB-GENE-991019-3#summary	Heart
nkx2.5	NK2 homeobox 5	http://zfin.org/ZDB-GENE-980526-321#summary	Heart
nppa	natriuretic peptide A	http://zfin.org/ZDB-GENE-030131-95#summary	Heart
popdc2*	popeye domain containing 2	http://zfin.org/ZDB-GENE-060518-2#summary	Heart
tnnt2a	troponin T type 2a (cardiac)	http://zfin.org/ZDB-GENE-000626-1#summary	Heart
cmlc1	cardiac myosin light chain-1	http://zfin.org/ZDB-GENE-030522-1#summary	Heart
abca12	ATP-binding cassette, sub-family A (ABC1), member 12	https://zfin.org/ZDB-GENE-030131-9790#expression	Olfactory Bulb
acy1*	aminoacylase 1	https://zfin.org/ZDB-GENE-040426-755#expression	Olfactory Bulb
adgb	androglobin	https://zfin.org/ZDB-GENE-041001-205#expression	Olfactory Bulb
agr1	anterior gradient 1	https://zfin.org/ZDB-GENE-030131-7249#expression	Olfactory Bulb
alox12	arachidonate 12-lipoxygenase	https://zfin.org/ZDB-GENE-030131-1452#expression	Olfactory Bulb
ap1s3b	adaptor related protein complex 1 subunit sigma 3b	https://zfin.org/ZDB-GENE-040912-62#expression	Olfactory Bulb
appl1*	adaptor protein, phosphotyrosine interaction, PH domain and leucine zipper containing 1	https://zfin.org/ZDB-GENE-081016-1#expression	Olfactory Bulb
b4galt1*(zgc:111810)	UDP-Gal:betaGlcNAc beta 1,4- galactosyltransferase, polypeptide 1	https://zfin.org/ZDB-GENE-050417-236#expression	Olfactory Bulb
barx2*	BARX homeobox 2	https://zfin.org/ZDB-GENE-081120-4#expression	Olfactory Bulb
capn2l	calpain 2, (m/II) large subunit, like	https://zfin.org/ZDB-GENE-050417-341#expression	Olfactory Bulb
capsla	calcyphosine-like a	https://zfin.org/ZDB-GENE-030131-7291#expression	Olfactory Bulb
cd9b	CD9 molecule b	https://zfin.org/ZDB-GENE-040426-2768#expression	Olfactory Bulb
cebp1*(c/ebp1 (1) cb1070 (1) unp1282)	CCAAT/enhancer binding protein (C/EBP) 1	https://zfin.org/ZDB-GENE-010611-1#expression	Olfactory Bulb
cep83	centrosomal protein 83	https://zfin.org/ZDB-GENE-110321-1#expression	Olfactory Bulb
cgnb	cingulin b	https://zfin.org/ZDB-GENE-050208-72#expression	Olfactory Bulb
cki*(cb970 (1) fa10g09 wu:fa10g09 (1) zfCKI)	type I cytokeratin	https://zfin.org/ZDB-GENE-991110-22#expression	Olfactory Bulb
cldn8* (cldn8 cldn8b (1) wu:fa01e05 zgc:91900 (1))	claudin 8.1	https://zfin.org/ZDB-GENE-011018-1#expression	Olfactory Bulb
cldne	claudin e	https://zfin.org/ZDB-GENE-010328-5#expression	Olfactory Bulb
cnga2b	cyclic nucleotide gated channel subunit alpha 2b	https://zfin.org/ZDB-GENE-050307-2#expression	Olfactory Bulb
cyb5d1	cytochrome b5 domain containing 1	https://zfin.org/ZDB-GENE-050417-173#expression	Olfactory Bulb
dnaaf3*(PF22 (1) si:dkey-224b4.3 )	dynein axonemal assembly factor 3	https://zfin.org/ZDB-GENE-091204-296#expression	Olfactory Bulb
dnase1l4.1	deoxyribonuclease 1 like 4, tandem duplicate 1	https://zfin.org/ZDB-GENE-040808-35#expression	Olfactory Bulb
dzip1l	DAZ interacting zinc finger protein 1-like	https://zfin.org/ZDB-GENE-051113-196#expression	Olfactory Bulb
epcam	epithelial cell adhesion molecule	https://zfin.org/ZDB-GENE-040426-2209#expression	Olfactory Bulb
esrp1	epithelial splicing regulatory protein 1	https://zfin.org/ZDB-GENE-070112-1732#expression	Olfactory Bulb
evpla	envoplakin a	https://zfin.org/ZDB-GENE-030829-19#expression	Olfactory Bulb
f11r.1	F11 receptor, tandem duplicate 1	https://zfin.org/ZDB-GENE-030131-2416#expression	Olfactory Bulb
fa2h	fatty acid 2-hydroxylase	https://zfin.org/ZDB-GENE-031219-4#expression	Olfactory Bulb
gna15.1	guanine nucleotide binding protein (G protein), alpha 15 (Gq class), tandem duplicate 1	http://zfin.org/ZDB-GENE-040801-146#expression	Olfactory Bulb
gna15.2*(gna15b si:ch73-85o18.1)	guanine nucleotide binding protein (G protein), alpha 15 (Gq class), tandem duplicate 2	http://zfin.org/ZDB-GENE-110408-31#expression	Olfactory Bulb
gnaia	guanine nucleotide binding protein (G protein), alpha inhibiting activity polypeptide a	http://zfin.org/ZDB-GENE-030131-2229#expression	Olfactory Bulb
gng13b	guanine nucleotide binding protein (G protein), gamma 13b	http://zfin.org/ZDB-GENE-040718-97#expression	Olfactory Bulb
grhl1	grainyhead-like transcription factor 1	http://zfin.org/ZDB-GENE-030131-3665#expression	Olfactory Bulb
hmcn2* (cb30 (1) sb:cb30 (1) si:ch211-204c5.1)	hemicentin 2	http://zfin.org/ZDB-GENE-030131-9765#expression	Olfactory Bulb
il6r*	interleukin 6 receptor	http://zfin.org/ZDB-GENE-080107-7#expression	Olfactory Bulb
ildr1a	immunoglobulin-like domain containing receptor 1a	http://zfin.org/ZDB-GENE-040426-1412#expression	Olfactory Bulb
ildr1b	immunoglobulin-like domain containing receptor 1b	http://zfin.org/ZDB-GENE-040912-72#expression	Olfactory Bulb
im:6911434*	im:6911434	http://zfin.org/ZDB-GENE-050208-9#expression	Olfactory Bulb
im:7138809*	im:7138809	http://zfin.org/ZDB-GENE-050411-21#expression	Olfactory Bulb
itgb6	integrin, beta 6	http://zfin.org/ZDB-GENE-100812-2#expression	Olfactory Bulb
krt97	keratin 97	http://zfin.org/ZDB-GENE-040718-78#summary	Olfactory Bulb
krt99*	keratin 99	http://zfin.org/ZDB-GENE-050417-50#expression	Olfactory Bulb
lhx2a*(si:dkey-261o10.1)	LIM homeobox 2a	http://zfin.org/ZDB-GENE-091118-109#expression	Olfactory Bulb
llgl2	LLGL scribble cell polarity complex component 2	http://zfin.org/ZDB-GENE-030131-9877#summary	Olfactory Bulb
lsr	lipolysis stimulated lipoprotein receptor	http://zfin.org/ZDB-GENE-050913-73#summary	Olfactory Bulb
lye* (wu:fb36d12)	lymphocyte antigen-6, epidermis	http://zfin.org/ZDB-GENE-120104-1#expression	Olfactory Bulb
marveld2b	MARVEL domain containing 2b	http://zfin.org/ZDB-GENE-050208-54#expression	Olfactory Bulb
mitfb*	melanocyte inducing transcription factor b	http://zfin.org/ZDB-GENE-010919-1#expression	Olfactory Bulb
mllt3	MLLT3 super elongation complex subunit	http://zfin.org/ZDB-GENE-050417-356#summary	Olfactory Bulb
myo1eb	myosin IEb	http://zfin.org/ZDB-GENE-040426-1347#expression	Olfactory Bulb
nxnl2	nucleoredoxin like 2	http://zfin.org/ZDB-GENE-041212-55#expression	Olfactory Bulb
oclna	occludin a	http://zfin.org/ZDB-GENE-040426-2685#expression	Olfactory Bulb
odf3b*	outer dense fiber of sperm tails 3B	http://zfin.org/ZDB-GENE-030131-7464#expression	Olfactory Bulb
olfcd2*	olfactory receptor C family, d2	http://zfin.org/ZDB-GENE-050712-5#expression	Olfactory Bulb
olfcd3*	olfactory receptor C family, d3	http://zfin.org/ZDB-GENE-050712-4#expression	Olfactory Bulb
olfcg1*	olfactory receptor C family, g1	http://zfin.org/ZDB-GENE-060503-630#expression	Olfactory Bulb
olfcj1*	olfactory receptor C family, j1	http://zfin.org/ZDB-GENE-060503-724#expression	Olfactory Bulb
olfcn1*	olfactory receptor C family, n1	http://zfin.org/ZDB-GENE-061117-2#expression	Olfactory Bulb
olfcq1*	olfactory receptor C family, q1	http://zfin.org/ZDB-GENE-050419-221#expression	Olfactory Bulb
olfct1*	olfactory receptor C family, t1	http://zfin.org/ZDB-GENE-100721-10#expression	Olfactory Bulb
olfcu1*	olfactory receptor C family, u1	http://zfin.org/ZDB-GENE-050419-175#expression	Olfactory Bulb
or109-6*	odorant receptor, family 42, subfamily A, member 3	http://zfin.org/ZDB-GENE-070804-7#expression	Olfactory Bulb
ora1*	olfactory receptor class A related 1	http://zfin.org/ZDB-GENE-050510-2#expression	Olfactory Bulb
ora2*	olfactory receptor class A related 2	http://zfin.org/ZDB-GENE-070622-3#expression	Olfactory Bulb
ora3*	olfactory receptor class A related 3	http://zfin.org/ZDB-GENE-100721-3#expression	Olfactory Bulb
ora4*	olfactory receptor class A related 4	http://zfin.org/ZDB-GENE-100721-6#expression	Olfactory Bulb
ora5*	olfactory receptor class A related 5	http://zfin.org/ZDB-GENE-100721-7#expression	Olfactory Bulb
ora6*	olfactory receptor class A related 6	http://zfin.org/ZDB-GENE-100721-8#expression	Olfactory Bulb
paqr5a	progestin and adipoQ receptor family member Va	http://zfin.org/ZDB-GENE-040426-867#expression	Olfactory Bulb
pde6d	phosphodiesterase 6D, cGMP-specific, rod, delta	http://zfin.org/ZDB-GENE-040718-463#expression	Olfactory Bulb
perp	p53 apoptosis effector related to pmp22	http://zfin.org/ZDB-GENE-050104-1#expression	Olfactory Bulb
pir	pirin	http://zfin.org/ZDB-GENE-040718-288#expression	Olfactory Bulb
pitpnc1b	phosphatidylinositol transfer protein cytoplasmic 1b	http://zfin.org/ZDB-GENE-041114-158#expression	Olfactory Bulb
pkp1b	plakophilin 1b	http://zfin.org/ZDB-GENE-030131-417#expression	Olfactory Bulb
ppl	periplakin	http://zfin.org/ZDB-GENE-041008-196#expression	Olfactory Bulb
ppp1r15b	protein phosphatase 1, regulatory subunit 15B	http://zfin.org/ZDB-GENE-030829-40#expression	Olfactory Bulb
prss60.2*	serine protease 60.2	http://zfin.org/ZDB-GENE-050320-109#expression	Olfactory Bulb
pvalb5	parvalbumin 5	http://zfin.org/ZDB-GENE-050417-336#expression	Olfactory Bulb
pvalb8	parvalbumin 8	http://zfin.org/ZDB-GENE-030805-3#expression	Olfactory Bulb
sb:cb1018*	sb:cb1018	http://zfin.org/ZDB-GENE-031204-19#expression	Olfactory Bulb
sb:cb258*	sb:cb258	http://zfin.org/ZDB-GENE-030131-9747#expression	Olfactory Bulb
sb:cb878*	sb:cb878	http://zfin.org/ZDB-GENE-031010-18#expression	Olfactory Bulb
sb:cb887*	sb:cb887	http://zfin.org/ZDB-GENE-031116-1#expression	Olfactory Bulb
serinc2	serine incorporator 2	http://zfin.org/ZDB-GENE-041111-296#expression	Olfactory Bulb
six4b	SIX homeobox 4b	http://zfin.org/ZDB-GENE-010201-1#expression	Olfactory Bulb
slc39a14	solute carrier family 39 member 14	http://zfin.org/ZDB-GENE-060315-2#expression	Olfactory Bulb
spata18	spermatogenesis associated 18	http://zfin.org/ZDB-GENE-050522-306#expression	Olfactory Bulb
spata4	spermatogenesis associated 4	http://zfin.org/ZDB-GENE-050417-153#expression	Olfactory Bulb
spint1a	serine peptidase inhibitor, Kunitz type 1 a	http://zfin.org/ZDB-GENE-040426-2169#expression	Olfactory Bulb
spint1b	serine peptidase inhibitor, Kunitz type 1 b	http://zfin.org/ZDB-GENE-071218-1#expression	Olfactory Bulb
st14a	ST14 transmembrane serine protease matriptase a	http://zfin.org/ZDB-GENE-030131-6496#expression	Olfactory Bulb
taar10*	trace amine-associated receptor 10	http://zfin.org/ZDB-GENE-041014-49#expression	Olfactory Bulb
taar12f*	trace amine associated receptor 12f	http://zfin.org/ZDB-GENE-041014-98#expression	Olfactory Bulb
taar13c*	trace amine associated receptor 13c	http://zfin.org/ZDB-GENE-041014-60#expression	Olfactory Bulb
taar14d*	trace amine associated receptor 14d	http://zfin.org/ZDB-GENE-041210-315#expression	Olfactory Bulb
taar15*	trace amine associated receptor 15	http://zfin.org/ZDB-GENE-041014-50#expression	Olfactory Bulb
taar19l*	trace amine associated receptor 19l	http://zfin.org/ZDB-GENE-091116-28#expression	Olfactory Bulb
taar1b*	trace amine associated receptor 1b	http://zfin.org/ZDB-GENE-041014-58#expression	Olfactory Bulb
taar20t*	trace amine associated receptor 20t	http://zfin.org/ZDB-GENE-060414-18#expression	Olfactory Bulb
tnks1bp1	tankyrase 1 binding protein 1	http://zfin.org/ZDB-GENE-050208-317#expression	Olfactory Bulb
trpc2a*	transient receptor potential cation channel subfamily C member 2a	http://zfin.org/ZDB-GENE-130530-602#expression	Olfactory Bulb
trpc2b*	transient receptor potential cation channel subfamily C member 2b	http://zfin.org/ZDB-GENE-050712-3#expression	Olfactory Bulb
tspan2a*	tetraspanin 2a	http://zfin.org/ZDB-GENE-050522-511#expression	Olfactory Bulb
tspan35	tetraspanin 35	http://zfin.org/ZDB-GENE-040426-1362#expression	Olfactory Bulb
ttll3*	tubulin tyrosine ligase-like family, member 3	http://zfin.org/ZDB-GENE-060616-182#expression	Olfactory Bulb
zgc:92313	zgc:92313	http://zfin.org/ZDB-GENE-040718-339#expression	Olfactory Bulb
zgc:92380	zgc:92380	http://zfin.org/ZDB-GENE-040801-221#expression	Olfactory Bulb
