## Supplemental Table 7 for "Single-Cell RNA Sequencing Characterizes the Molecular Heterogeneity of the Larval Zebrafish Optic Tectum"

### Sheet: Pre- and Post Synaptic Markers
Cholinergic Markers
Symbol	Name	Function	Designation	Source/Ortholog
chata	choline O-acetyltransferase a and b	Biosynthesis of acetylcholine	S, CN	chata: https://zfin.org/ZDB-GENE-080102-2		S – Synaptic
chatb*				chatb: https://zfin.org/ZDB-GENE-140429-2		PS – Postsynaptic
				CHAT: https://www.genecards.org/cgi-bin/carddisp.pl?gene=CHAT&keywords=CHAT		CN – Cholinergic neuron
chrm1a*	cholinergic receptor, muscarinic 1a and b	Muscarinic receptor	PS; CSP	chrm1a: http://zfin.org/ZDB-GENE-090410-9		CSP – Cholinergic synaptic partner
chrm1b*				chrm1b: http://zfin.org/ZDB-GENE-070705-188		DN – Dopaminergic neuron
				CHRM1: https://www.genecards.org/cgi-bin/carddisp.pl?gene=CHRM1		DSP – Dopaminergic synaptic partner
chrm2a	cholinergic receptor, muscarinic 2a and b			chrm2a: http://zfin.org/ZDB-GENE-030314-1		GN – GABAergic neuron
chrm2b*				chrm2b: http://zfin.org/ZDB-GENE-090410-3		GSP – GABAergic synaptic partner
				CHRM2: https://www.genecards.org/cgi-bin/carddisp.pl?gene=CHRM2		GluN – Glutamatergic neuron
chrm3a	cholinergic receptor, muscarinic 3a and b			chrm3a: http://zfin.org/ZDB-GENE-090410-4		GluSP – Glutamatergic synaptic partner
chrm3b*				chrm3b: http://zfin.org/ZDB-GENE-090410-5		GlyN – Glycinergic neuron
				CHRM3: https://www.genecards.org/cgi-bin/carddisp.pl?gene=CHRM3		GlySP – Glycinergic synaptic partner
chrm4a	cholinergic receptor, muscarinic 4a and b			chrm4a: http://zfin.org/ZDB-GENE-090410-6		HN – Histaminergic neuron
chrm4b*				chrm4b: http://zfin.org/ZDB-GENE-090410-7		HSP – Histaminergic synaptic partner
				CHRM4: https://www.genecards.org/cgi-bin/carddisp.pl?gene=CHRM4		SN – Serotonergic neuron
chrm5a*	cholinergic receptor, muscarinic 5a and b			chrm5a: http://zfin.org/ZDB-GENE-080723-32		SSP – Serotonergic synaptic partner
chrm5b*				chrm5b: http://zfin.org/ZDB-GENE-041001-169		* – Not present in data
				CHRM5: https://www.genecards.org/cgi-bin/carddisp.pl?gene=CHRM5
chrna1	cholinergic receptor, nicotinic, alpha 1 (muscle)	Nicotinic receptor	PS; CSP	chrna1: http://zfin.org/ZDB-GENE-980526-137
				CHRNA1: https://www.genecards.org/cgi-bin/carddisp.pl?gene=CHRNA1
chrna10a*	cholinergic receptor, nicotinic, alpha 10a and b			chrna10a: http://zfin.org/ZDB-GENE-060503-725
chrna10b*				chrna10b: http://zfin.org/ZDB-GENE-130530-624
				CHRNA9: https://www.genecards.org/cgi-bin/carddisp.pl?gene=CHRNA9
chrna11*	cholinergic receptor, nicotinic, alpha 11			chrna11: http://zfin.org/ZDB-GENE-060503-606
				CHRFAM7A: https://www.genecards.org/cgi-bin/carddisp.pl?gene=CHRFAM7A
chrna2b	cholinergic receptor, nicotinic, alpha 2b (neuronal)			chrna2b: http://zfin.org/ZDB-GENE-041001-99
				CHRNA2: https://www.genecards.org/cgi-bin/carddisp.pl?gene=CHRNA2
chrna3	cholinergic receptor, nicotinic, alpha 3			chrna3: http://zfin.org/ZDB-GENE-070822-1
				CHRNA3: https://www.genecards.org/cgi-bin/carddisp.pl?gene=CHRNA3
chrna4a*	cholinergic receptor, nicotinic, alpha 4a and b			chrn4a: http://zfin.org/ZDB-GENE-130530-903
chrna4b				chrna4b: http://zfin.org/ZDB-GENE-090505-3
				CHRNA4: https://www.genecards.org/cgi-bin/carddisp.pl?gene=CHRNA4
chrna5	cholinergic receptor, nicotinic, alpha 5			chrna5: http://zfin.org/ZDB-GENE-050417-440
				CHRNA5: https://www.genecards.org/cgi-bin/carddisp.pl?gene=CHRNA5
chrna6	cholinergic receptor, nicotinic, alpha 6			chrna6: http://zfin.org/ZDB-GENE-090312-91
				CHRNA6: https://www.genecards.org/cgi-bin/carddisp.pl?gene=CHRNA6
chrna7a*	cholinergic receptor. nicotinic, alpha 7a (neuronal) and b			chrna7a: http://zfin.org/ZDB-GENE-040108-3
chrna7b*				chrna7b: http://zfin.org/ZDB-GENE-200318-2
				CHRNA7: https://www.genecards.org/cgi-bin/carddisp.pl?gene=CHRNA7
chrna8*	cholinergic receptor, nicotinic, alpha 8			http://zfin.org/ZDB-GENE-090313-161
chrna9a*	cholinergic receptor, nicotinic, alpha 9a and b			chrna 9a: http://zfin.org/ZDB-GENE-090312-63
chrna9b*				chrna9b: http://zfin.org/ZDB-GENE-200318-1
				CHRNA9: https://www.genecards.org/cgi-bin/carddisp.pl?gene=CHRNA9
chrnb1*	cholinergic receptor, nicotinic, beta 1 (muscle)			chrnb1: http://zfin.org/ZDB-GENE-070821-4
				CHRNB1: https://www.genecards.org/cgi-bin/carddisp.pl?gene=CHRNB1
chrnb1l*	cholinergic receptor, nicotinic, beta 1 (muscle) like			chrnb1l: http://zfin.org/ZDB-GENE-060811-1
chrnb2	cholinergic receptor, nicotinic, beta 2			chrnb2: http://zfin.org/ZDB-GENE-070821-3
				CHRNB2: https://www.genecards.org/cgi-bin/carddisp.pl?gene=CHRNB2
chrnb2bl*	cholinergic receptor, nicotinic, beta 2b like			chrnb2bl: http://zfin.org/ZDB-GENE-100510-2
chrnb3a	cholinergic receptor nicotinic beta 3 subunit a and b			chrnb3a: http://zfin.org/ZDB-GENE-040108-1
chrnb3b*				chrnb3b: http://zfin.org/ZDB-GENE-030102-4
				CHRNB3: https://www.genecards.org/cgi-bin/carddisp.pl?gene=CHRNB3
chrnb4*	cholinergic receptor, nicotinic, beta 4 (neuronal)			chrnb4: http://zfin.org/ZDB-GENE-120809-1
				CRHNB4: https://www.genecards.org/cgi-bin/carddisp.pl?gene=CHRNB4
chrnb5a	cholinergic receptor, nicotinic, beta 5a and b			chrnb5a: http://zfin.org/ZDB-GENE-090312-169
chrnb5b				chrnb5b: http://zfin.org/ZDB-GENE-120809-5
				CHRNB4: https://www.genecards.org/cgi-bin/carddisp.pl?gene=CHRNB4
				CHRNB2: https://www.genecards.org/cgi-bin/carddisp.pl?gene=CHRNB2
chrnd*	cholinergic receptor, nicotinic, delta (muscle)			chrnd: http://zfin.org/ZDB-GENE-030131-6665
				CHRND: https://www.genecards.org/cgi-bin/carddisp.pl?gene=CHRND
chrne*	cholinergic receptor, nicotinic, epsilon			chrne: http://zfin.org/ZDB-GENE-040808-32
				CHRNE: https://www.genecards.org/cgi-bin/carddisp.pl?gene=CHRNE
chrng	cholinergic receptor, nicotinic, gamma			chrng: http://zfin.org/ZDB-GENE-030131-3805
				CHRNG: https://www.genecards.org/cgi-bin/carddisp.pl?gene=CHRNG
ric3a*	acetylcholine receptor chaperone a and b	Receptor chaperone – promotes expression of nicotinic acetylcholine receptors	PS; CSP	Rric3a: https://zfin.org/ZDB-GENE-160215-1
ric3b*				Rric3b: https://zfin.org/ZDB-GENE-040323-1
				RIC3: https://www.genecards.org/cgi-bin/carddisp.pl?gene=RIC3&keywords=RIC3
slc18a3a	solute carrier family 18 member 3a and b	Transports acetylcholine into synaptic vesicles	S; CN	slc18a3a: http://zfin.org/ZDB-GENE-060929-990
slc18a3b				slc18a3b: http://zfin.org/ZDB-GENE-040426-1410
				SLC18A3: https://www.genecards.org/cgi-bin/carddisp.pl?gene=SLC18A3
				VACHT: https://www.genecards.org/cgi-bin/carddisp.pl?gene=SLC18A3
slc44a2	solute carrier family 44 member 2	Uptake of choline by cholinergic neurons	S; CN	slc44a2: http://zfin.org/ZDB-GENE-030131-3065
				SLC44A2: https://www.genecards.org/cgi-bin/carddisp.pl?gene=SLC44A2
slc44a4*	solute carrier family 44 member 4	Uptake of choline by cholinergic neurons	S; CN	slc44a4: http://zfin.org/ZDB-GENE-040426-1371
				SLC44A4: https://www.genecards.org/cgi-bin/carddisp.pl?gene=SLC44A2
slc5a7a	solute carrier family 5 member 7a and b	Uptake of choline by cholinergic neurons	S; CN	slc5a7a: http://zfin.org/ZDB-GENE-090313-273
slc5a7b*				slc5a7b: http://zfin.org/ZDB-GENE-090313-273
				SLC5A7: https://www.genecards.org/cgi-bin/carddisp.pl?gene=SLC5A7
				CHT: https://www.genecards.org/cgi-bin/carddisp.pl?gene=SLC5A7
Dopaminergic Markers
Symbol	Name	Function	Designation	Source/Ortholog
th	tyrosine hydroxylase	Catalysis of tyrosine into L-DOPA, a dopamine precursor	S, DN (marks norepinephrine neurons as well)	th: http://zfin.org/ZDB-GENE-990621-5
				TH: https://www.genecards.org/cgi-bin/carddisp.pl?gene=TH
th2	tyrosine hydroxylase 2			th2: http://zfin.org/ZDB-GENE-050201-1
slc6a3*	solute carrier damily 6 member 3	Reuptake of dopamine into presynaptic cell	S, DN	slc6a3:https://zfin.org/ZDB-GENE-010316-1
				DAT: https://www.genecards.org/cgi-bin/carddisp.pl?gene=SLC6A3&keywords=DAT
drd1a	dopamine receptor D1a and b	Dopamine receptor	PS, DSP	drd1a: https://zfin.org/ZDB-GENE-130522-1
drd1b				drd1b: https://zfin.org/ZDB-GENE-070524-2
				DRD1: https://www.genecards.org/cgi-bin/carddisp.pl?gene=DRD1&keywords=drd1
drd2a	dopamine receptor D2a and b			drd2a: http://zfin.org/ZDB-GENE-021119-2
drd2b				drd2b: http://zfin.org/ZDB-GENE-030910-2
				DRD2: https://www.genecards.org/cgi-bin/carddisp.pl?gene=DRD2
drd2l*	dopamine receptor D2 like			drd2l: http://zfin.org/ZDB-GENE-030910-1
				DRD2: https://www.genecards.org/cgi-bin/carddisp.pl?gene=DRD2
drd3	dopamine receptor D3			drd3: http://zfin.org/ZDB-GENE-021119-1
				DRD3: https://www.genecards.org/cgi-bin/carddisp.pl?gene=DRD3
drd4a	dopamine receptor D4a and b			drd4a: http://zfin.org/ZDB-GENE-070112-996
drd4b				drd4b: http://zfin.org/ZDB-GENE-070508-3
				DRD4: https://www.genecards.org/cgi-bin/carddisp.pl?gene=DRD4
drd4-rs	dopamine receptor D4 related sequence			drd4-rs: http://zfin.org/ZDB-GENE-051113-172
				DRD4: https://www.genecards.org/cgi-bin/carddisp.pl?gene=DRD4
drd5a	dopamine receptor D5a and b			drd5a: https://zfin.org/ZDB-GENE-130522-2
drd5b				drd5b: https://zfin.org/ZDB-GENE-130522-3
				DRD5: https://www.genecards.org/cgi-bin/carddisp.pl?gene=DRD5&keywords=drd5
drd6a	dopamine receptor D6a and b			drd6a: https://zfin.org/ZDB-GENE-130522-5
drd6b				drd6b: https://zfin.org/ZDB-GENE-121214-145
				No listed ortholog
drd7	dopamine receptor D7			drd7: https://zfin.org/ZDB-GENE-060526-372
				No listed ortholog
GABAergic Markers
Symbol	Name	Function	Designation	Source/Ortholog
slc6a1a	Solute carrier family 6 member 1a and b	Presynaptic reuptake of GABA from synaptic cleft	S, GN	slc6a1a: http://zfin.org/ZDB-GENE-060519-23
slc6a1b				slc6a1b: http://zfin.org/ZDB-GENE-041114-57
				SLC6A1: https://www.genecards.org/cgi-bin/carddisp.pl?gene=SLC6A1
gad1a	glutamate decarboxylase 1a and b	produces γ-aminobutyric acid (GABA) from L-glutamic acid	S, GN	gad1a: http://zfin.org/ZDB-GENE-070912-472
gad1b				gad1b: http://zfin.org/ZDB-GENE-030909-3
				GAD1: https://www.genecards.org/cgi-bin/carddisp.pl?gene=GAD1
gad2	glutamate decarboxylase 2			gad2: http://zfin.org/ZDB-GENE-030909-9
				GAD2: https://www.genecards.org/cgi-bin/carddisp.pl?gene=GAD2
gad3*	glutamate decarboxylase 3			gad3: http://zfin.org/ZDB-GENE-070424-80
slc32a1	solute carrier family 32 member 1	Loads GABA into synaptic vesicles	S, GN	slc32a1: http://zfin.org/ZDB-GENE-061201-1
				VGAT: https://www.genecards.org/cgi-bin/carddisp.pl?gene=SLC32A1
slc6a11a	solute carrier family 6 member 11a and b	Reuptake of GABA from synaptic cleft by presynaptic/glial cells	S, GN; PS, GSP	slc6a11a: http://zfin.org/ZDB-GENE-030131-3729
slc6a11b				slc6a11b: http://zfin.org/ZDB-GENE-121116-2
				GAT3: https://www.genecards.org/cgi-bin/carddisp.pl?gene=SLC6A11
slc6a13	solute carrier family 6 member 13			slc6a13: http://zfin.org/ZDB-GENE-170607-2
				GAT2: https://www.genecards.org/cgi-bin/carddisp.pl?gene=SLC6A13
gabarapa	GABA(A) receptor-associated protein a and b	Clusters GABAA receptors	PS, GSP	gabarapa: http://zfin.org/ZDB-GENE-030131-5174
gabarapb				gabarapb: http://zfin.org/ZDB-GENE-101102-9
				GABARAP: https://www.genecards.org/cgi-bin/carddisp.pl?gene=GABARAP
gabra6a	gamma-aminobutyric acid type A receptor subunit alpha6a and b	GABAA receptor subunit	PS, GSP	gabra6a: http://zfin.org/ZDB-GENE-040426-1692
gabra6b				gabra6b: http://zfin.org/ZDB-GENE-080815-1
				GABRA6: https://www.genecards.org/cgi-bin/carddisp.pl?gene=GABRA6
gabra1	gamma-aminobutyric acid type A receptor subunit alpha 1			gabra1: http://zfin.org/ZDB-GENE-061013-194
				GABRA1: https://www.genecards.org/cgi-bin/carddisp.pl?gene=GABRA1
gabra2a	gamma-aminobutyric acid type A receptor subunit alpha2a and b			gabra2a: http://zfin.org/ZDB-GENE-141216-16
gabra2b*				gabra2b: http://zfin.org/ZDB-GENE-171102-1
				GABRA2: https://www.genecards.org/cgi-bin/carddisp.pl?gene=GABRA2
gabra3	gamma-aminobutyric acid type A receptor subunit alpha3			gabra3: http://zfin.org/ZDB-GENE-091204-365
				GABRA3: https://www.genecards.org/cgi-bin/carddisp.pl?gene=GABRA3
gabra4	gamma-aminobutyric acid type A receptor subunit alpha4			gabra4: http://zfin.org/ZDB-GENE-050417-360
				GABRA4: https://www.genecards.org/cgi-bin/carddisp.pl?gene=GABRA4
gabra5	gamma-aminobutyric acid type A receptor subunit alpha5			gabra5: http://zfin.org/ZDB-GENE-081104-30
				GABRA5: https://www.genecards.org/cgi-bin/carddisp.pl?gene=GABRA5
gabrb2a	gamma-aminobutyric acid type A receptor subunit beta2a and b			gabrb2a: http://zfin.org/ZDB-GENE-030131-8196
gabrb2b*				gabrb2b: http://zfin.org/ZDB-GENE-111215-5
				GABRB2: https://www.genecards.org/cgi-bin/carddisp.pl?gene=GABRB2
gabrb3	gamma-aminobutyric acid type A receptor subunit beta3			gabrb3: http://zfin.org/ZDB-GENE-101102-2
				GABRB3: https://www.genecards.org/cgi-bin/carddisp.pl?gene=GABRB3
gabrb4	gamma-aminobutyric acid type A receptor subunit beta4			gabrb4: http://zfin.org/ZDB-GENE-070424-211
				GABRQ: https://www.genecards.org/cgi-bin/carddisp.pl?gene=GABRQ
gabrr1	gamma-aminobutyric acid type A receptor subunit rho1			gabrr1: http://zfin.org/ZDB-GENE-040724-212
				GABRR1: https://www.genecards.org/cgi-bin/carddisp.pl?gene=GABRR1
gabrr3a*	gamma-aminobutyric acid type A receptor subunit rho3a and b			gabrr3a: http://zfin.org/ZDB-GENE-080722-20
gabrr3b				gabrr3b: http://zfin.org/ZDB-GENE-131120-131
				GABRR3: https://www.genecards.org/cgi-bin/carddisp.pl?gene=GABRR3
gabrg1	gamma-aminobutyric acid type A receptor subunit gamma1			gabrg1: http://zfin.org/ZDB-GENE-141215-66
				GABRG1: https://www.genecards.org/cgi-bin/carddisp.pl?gene=GABRG1
gabrg2	gamma-aminobutyric acid type A receptor subunit gamma2			gabrg2: http://zfin.org/ZDB-GENE-091118-65
				GABRG2: https://www.genecards.org/cgi-bin/carddisp.pl?gene=GABRG2
gabrg3*	gamma-aminobutyric acid type A receptor subunit gamma3			gabrg3: http://zfin.org/ZDB-GENE-070718-5
				GABRG3: https://www.genecards.org/cgi-bin/carddisp.pl?gene=GABRG3
gabrd	gamma-aminobutyric acid type A receptor subunit delta			gabrd: http://zfin.org/ZDB-GENE-081105-170
				GABRD: https://www.genecards.org/cgi-bin/carddisp.pl?gene=GABRD
gabrp	gamma-aminobutyric acid type A receptor subunit pi			gabrp: http://zfin.org/ZDB-GENE-081028-62
				GABRP: https://www.genecards.org/cgi-bin/carddisp.pl?gene=GABRP
gabrz	gamma-aminobutyric acid type A receptor subunit zeta			gabrz: http://zfin.org/ZDB-GENE-080303-26
				GABRP: https://www.genecards.org/cgi-bin/carddisp.pl?gene=GABRP
gabrr2a	gamma-aminobutyric acid type A receptor subunit rho2a and b			gabrr2a: http://zfin.org/ZDB-GENE-060825-164
gabrr2b				GABRR2: https://www.genecards.org/cgi-bin/carddisp.pl?gene=GABRR2
gabrb1	gamma-aminobutyric acid type A receptor subunit beta 1			gabrb1: http://zfin.org/ZDB-GENE-090313-230
				GABRB1: https://www.genecards.org/cgi-bin/carddisp.pl?gene=GABRB1
gabbr1a	gamma-aminobutyric acid (GABA) B receptor, 1a and b	GABAB receptor subunit	PS, GSP	gabbr1a: http://zfin.org/ZDB-GENE-030904-5
gabbr1b				gabbr1b: http://zfin.org/ZDB-GENE-060503-5
				GABBR1: https://www.genecards.org/cgi-bin/carddisp.pl?gene=GABBR1
gabbr2	gamma-aminobutyric acid (GABA) B receptor, 2			gabbr2: http://zfin.org/ZDB-GENE-060503-620
				GABBR2: https://www.genecards.org/cgi-bin/carddisp.pl?gene=GABBR2
Glutamatergic Markers
Symbol	Name	Function	Designation	Source/Ortholog
slc17a7a	Solute carrier family 17 member 7a and b	Transports glutamate into synaptic vesicles	S; GluN	slc17a7a: https://zfin.org/ZDB-GENE-050105-5
slc17a7b				slc17a7b: https://zfin.org/ZDB-GENE-131125-32
				VGLUT1: https://www.genecards.org/cgi-bin/carddisp.pl?gene=SLC17A7&keywords=VGLUT1
slc17a6a	Solute carrier family 17 member 6a and b			slc17a6a: https://zfin.org/ZDB-GENE-050105-4
slc17a6b				slc17a6b: https://zfin.org/ZDB-GENE-030616-554
				VGLUT2: https://www.genecards.org/cgi-bin/carddisp.pl?gene=SLC17A6&keywords=VGLUT2
slc17a8*	Solute carrier family 17 member 8			slc17a8: http://zfin.org/ZDB-GENE-060503-416
				VGLUT3: https://www.genecards.org/cgi-bin/carddisp.pl?gene=SLC17A8
slc1a2a	Solute carrier family 1 member 2a and b	Clears glutamate from the synaptic cleft	S; PS; GluN; GluSP	slc1a2a: http://zfin.org/ZDB-GENE-100422-11
slc1a2b				slc1a2b: http://zfin.org/ZDB-GENE-030131-7779
				EAAT2: https://www.genecards.org/cgi-bin/carddisp.pl?gene=SLC1A2
nptx2a	Neuronal pentraxin2a and b	Excitatory synapse formation; cluster AMPA receptors at synapse		nptx2a: http://zfin.org/ZDB-GENE-060707-1
nptx2b				nptx2b: http://zfin.org/ZDB-GENE-110328-1
				NPTX2: https://www.genecards.org/cgi-bin/carddisp.pl?gene=NPTX2
grin1a	glutamate receptor, ionotropic, N-methyl D-aspartate 1a and b	NMDA receptors	PS; GluSP	grin1a: http://zfin.org/ZDB-GENE-051202-1
grin1b				grin1b: http://zfin.org/ZDB-GENE-051202-2
				GRIN1: https://www.genecards.org/cgi-bin/carddisp.pl?gene=GRIN1
grin2ba*	glutamate receptor, ionotropic, N-methyl D-aspartate 2B, a and b			grin2ba: http://zfin.org/ZDB-GENE-090821-2
grin2bb				grin2bb: http://zfin.org/ZDB-GENE-061207-27
				GRIN2B: https://www.genecards.org/cgi-bin/carddisp.pl?gene=GRIN2B
grin2da	glutamate receptor, ionotropic, N-methyl D-aspartate 2D, a and b			grin2da: http://zfin.org/ZDB-GENE-041008-124
grin2db				grin2db: http://zfin.org/ZDB-GENE-100920-7
				GRIN2D: https://www.genecards.org/cgi-bin/carddisp.pl?gene=GRIN2D
grin2aa	glutamate receptor, ionotropic, N-methyl D-aspartate 2A, a and b			grin2aa: http://zfin.org/ZDB-GENE-070424-129
grin2ab				grin2ab: http://zfin.org/ZDB-GENE-070424-223
				GRIN2A: https://www.genecards.org/cgi-bin/carddisp.pl?gene=GRIN2A
grin3ba	glutamate receptor, ionotropic, N-methyl D-aspartate 3B, a and b			grin3ba: http://zfin.org/ZDB-GENE-070912-354
grin3bb				grin3bb: http://zfin.org/ZDB-GENE-131122-77
				GRIN3B: https://www.genecards.org/cgi-bin/carddisp.pl?gene=GRIN3B
grin3a	glutamate receptor, ionotropic, N-methyl D-aspartate 3A, a			grin3a: http://zfin.org/ZDB-GENE-130530-780
				GRIN3A: https://www.genecards.org/cgi-bin/carddisp.pl?gene=GRIN3A
grin2ca*	glutamate receptor, ionotropic, N-methyl D-aspartate 2C, a and b			grin2ca: http://zfin.org/ZDB-GENE-070822-3
grin2cb				grin2cb: http://zfin.org/ZDB-GENE-100308-2
				GRIN2C: https://www.genecards.org/cgi-bin/carddisp.pl?gene=GRIN2C
grinaa	glutamate receptor, ionotropic, N-methyl D-aspartate-associated protein 1a and b			grinaa: http://zfin.org/ZDB-GENE-060616-231
grinab				grinab: http://zfin.org/ZDB-GENE-040426-1367
				GRINA: https://www.genecards.org/cgi-bin/carddisp.pl?gene=GRINA
gria1a	glutamate receptor, ionotropic, AMPA 1a and b	AMPA receptors	PS; GluSP	gria1a: http://zfin.org/ZDB-GENE-020125-1
gria1b				gria1b: http://zfin.org/ZDB-GENE-020125-2
				GRIA1: https://www.genecards.org/cgi-bin/carddisp.pl?gene=GRIA1
gria2a	glutamate receptor, ionotropic, AMPA 2a and b			gria2a: http://zfin.org/ZDB-GENE-020125-3
gria2b				gria2b: http://zfin.org/ZDB-GENE-020125-4
				GRIA2: https://www.genecards.org/cgi-bin/carddisp.pl?gene=GRIA2
gria3a	glutamate receptor, ionotropic, AMPA 3a and b			gria3a: http://zfin.org/ZDB-GENE-020125-5
gria3b				gria3b: http://zfin.org/ZDB-GENE-030616-53
				GRIA3: https://www.genecards.org/cgi-bin/carddisp.pl?gene=GRIA3
gria4a	glutamate receptor, ionotropic, AMPA 4a and b			gria4a: http://zfin.org/ZDB-GENE-020125-7
gria4b				gria4b: http://zfin.org/ZDB-GENE-030131-8013
				GRIA4: https://www.genecards.org/cgi-bin/carddisp.pl?gene=GRIA4
vwc2	von Willebrand factor C domain containing 2			vwc2: http://zfin.org/ZDB-GENE-090313-315
				VWC2: https://www.genecards.org/cgi-bin/carddisp.pl?gene=VWC2
zgc:113531	zgc:113531			http://zfin.org/ZDB-GENE-050320-52
si:dkey-283b1.7	si:dkey-283b1.7			http://zfin.org/ZDB-GENE-120215-126
cacng2a	calcium channel, voltage-dependent, gamma subunit 2a and b			cacgn2a: http://zfin.org/ZDB-GENE-040426-1401
cacng2b*				cacgn2b: http://zfin.org/ZDB-GENE-090624-3
				CACNG2: https://www.genecards.org/cgi-bin/carddisp.pl?gene=CACNG2
vwc2l	von Willebrand factor C domain containing 2 like			vwc2l: http://zfin.org/ZDB-GENE-081104-169
				VWC2L: https://www.genecards.org/cgi-bin/carddisp.pl?gene=VWC2L
shisa7a	shisa family member 7a and b			shisa7a: http://zfin.org/ZDB-GENE-100922-37
shisa7b				shisa7b: http://zfin.org/ZDB-GENE-060503-31
				SHISA7: https://www.genecards.org/cgi-bin/carddisp.pl?gene=SHISA7
cacng3a	calcium channel, voltage-dependent, gamma subunit 3a and b			cacng3a: http://zfin.org/ZDB-GENE-090312-124
cacng3b				cacng3b: http://zfin.org/ZDB-GENE-090828-1
				CACNG3: https://www.genecards.org/cgi-bin/carddisp.pl?gene=CACNG3
cacng7a	calcium channel, voltage-dependent, gamma subunit 7a and b			cacng7a: http://zfin.org/ZDB-GENE-060503-814
cacng7b				cacng7b: http://zfin.org/ZDB-GENE-100921-51
				CACNG7: https://www.genecards.org/cgi-bin/carddisp.pl?gene=CACNG7
cacng8a	calcium channel, voltage-dependent, gamma subunit 8a and b			cacng8a: http://zfin.org/ZDB-GENE-050417-239
cacng8b				cacng8b: http://zfin.org/ZDB-GENE-100921-72
				CACNG8: https://www.genecards.org/cgi-bin/carddisp.pl?gene=CACNG8
shisa9a	shisa family member 9a and b			shisa9a: http://zfin.org/ZDB-GENE-050320-78
shisa9b				shisa9b: http://zfin.org/ZDB-GENE-081022-105
				SHISA9: https://www.genecards.org/cgi-bin/carddisp.pl?gene=SHISA9
cacng5a	calcium channel, voltage-dependent, gamma subunit 5a and b			cacng5a: http://zfin.org/ZDB-GENE-120104-4
cacng5b				cacng5b: http://zfin.org/ZDB-GENE-120104-3
				CACNG5: https://www.genecards.org/cgi-bin/carddisp.pl?gene=CACNG5
cacng4a	calcium channel, voltage-dependent, gamma subunit 4a and b			cacng4a: http://zfin.org/ZDB-GENE-120215-100
cacng4b				cacng4b: http://zfin.org/ZDB-GENE-120104-6
				CACNG4: https://www.genecards.org/cgi-bin/carddisp.pl?gene=CACNG4
grm3	glutamate receptor, metabotropic 3	Metabotropic receptors	PS; GluSP	grm3: http://zfin.org/ZDB-GENE-061009-13
				GRM3: https://www.genecards.org/cgi-bin/carddisp.pl?gene=GRM3
grm4	glutamate receptor, metabotropic 4			grm4: http://zfin.org/ZDB-GENE-030131-5781
				GRM4: https://www.genecards.org/cgi-bin/carddisp.pl?gene=GRM4
grm1a	glutamate receptor, metabotropic 1a and b			grm1a: http://zfin.org/ZDB-GENE-030131-7893
grm1b				grm1b: http://zfin.org/ZDB-GENE-090821-3
				GRM1: https://www.genecards.org/cgi-bin/carddisp.pl?gene=GRM1
grm2a	glutamate receptor, metabotropic 2a and b			grm2a: http://zfin.org/ZDB-GENE-030131-8097
grm2b				grm2b: http://zfin.org/ZDB-GENE-060201-5
				GRM2: https://www.genecards.org/cgi-bin/carddisp.pl?gene=GRM2
grm8a	glutamate receptor, metabotropic 8a and b			grm8a: http://zfin.org/ZDB-GENE-110421-2
grm8b				grm8b: http://zfin.org/ZDB-GENE-110421-3
				GRM8: https://www.genecards.org/cgi-bin/carddisp.pl?gene=GRM8
grm5a	glutamate receptor, metabotropic 5a and b			grm5a: http://zfin.org/ZDB-GENE-090821-9
grm5b				grm5b: http://zfin.org/ZDB-GENE-090821-6
				GRM5: https://www.genecards.org/cgi-bin/carddisp.pl?gene=GRM5
grm6a	glutamate receptor, metabotropic 6a and b			grm6a: http://zfin.org/ZDB-GENE-060208-1
grm6b				grm6b: http://zfin.org/ZDB-GENE-021120-2
				GRM6: https://www.genecards.org/cgi-bin/carddisp.pl?gene=GRM6
grik1a	glutamate receptor, ionotropic, kainate 1a and b	Kainate receptors	PS; GluSP	grik1a: http://zfin.org/ZDB-GENE-030131-6502
grik1b				grik1b: http://zfin.org/ZDB-GENE-070821-1
				GRIK1: https://www.genecards.org/cgi-bin/carddisp.pl?gene=GRIK1
grik2*	glutamate receptor, ionotropic, kainate 2			grik2: http://zfin.org/ZDB-GENE-080414-1
				GRIK2: https://www.genecards.org/cgi-bin/carddisp.pl?gene=GRIK2
grik4	glutamate receptor, ionotropic, kainate 4			grik4: http://zfin.org/ZDB-GENE-070821-5
				GRIK4: https://www.genecards.org/cgi-bin/carddisp.pl?gene=GRIK4
grik5	glutamate receptor, ionotropic, kainate 5			grik5: http://zfin.org/ZDB-GENE-070821-6
				GRIK5: https://www.genecards.org/cgi-bin/carddisp.pl?gene=GRIK5
Glycinergic Markers
Symbol	Name	Function	Designation	Source/Ortholog
glra4a	glycine receptor, alpha 4a and b	Glycinergic receptor	PS, GlySP	glra4a: http://zfin.org/ZDB-GENE-010410-3
glra4b				glra4b: http://zfin.org/ZDB-GENE-020402-2
				GLRA4: https://www.genecards.org/cgi-bin/carddisp.pl?gene=GLRA4
glra1	glycine receptor, alpha 1			glra1: http://zfin.org/ZDB-GENE-991117-1
				GLRA1: https://www.genecards.org/cgi-bin/carddisp.pl?gene=GLRA1
glrba	glycine receptor, beta a and b			glrba: http://zfin.org/ZDB-GENE-010410-2
glrbb				glrbb: http://zfin.org/ZDB-GENE-040801-106
				GLRB: https://www.genecards.org/cgi-bin/carddisp.pl?gene=GLRB
glra3	glycine receptor, alpha 3			glra3: http://zfin.org/ZDB-GENE-020402-1
				GLRA3: https://www.genecards.org/cgi-bin/carddisp.pl?gene=GLRA3
glra2*	glycine receptor, alpha 2			glra2: http://zfin.org/ZDB-GENE-090407-1
				GLRA2: https://www.genecards.org/cgi-bin/carddisp.pl?gene=GLRA2
slc6a5	solute carrier family 6 member 5	Glycine reuptake by presynaptic cell	S, GlyN	slc6a5: http://zfin.org/ZDB-GENE-050105-2
				SLC6A5: https://www.genecards.org/cgi-bin/carddisp.pl?gene=SLC6A5
slc6a9	solute carrier family 6 member 9			slc6a9: http://zfin.org/ZDB-GENE-050105-3
				SLC6A9: https://www.genecards.org/cgi-bin/carddisp.pl?gene=SLC6A9
Histaminergic Markers
Symbol	Name	Function	Designation	Source/Ortholog
hnmt	histamine N-methyltransferase	histamine metabolism	S, HN	hnmt: https://zfin.org/ZDB-GENE-040801-157
				HNMT: https://www.genecards.org/cgi-bin/carddisp.pl?gene=HNMT&keywords=HNMT
hdc	histidine decarboxylase	converts L-histidine to histamine		hdc: https://zfin.org/ZDB-GENE-080102-5
				HDC: https://www.genecards.org/cgi-bin/carddisp.pl?gene=HDC&keywords=HDC#pathways_interactions
hrh1*	histamine receptor H1	Histamine receptor	PS, HSP	hrh1: http://zfin.org/ZDB-GENE-070531-3
				HRH1: https://www.genecards.org/cgi-bin/carddisp.pl?gene=HRH1
hrh2a*	histamine receptor H2a and b			hrh2a: http://zfin.org/ZDB-GENE-070531-4
hrh2b*				hrh2b: http://zfin.org/ZDB-GENE-070928-20
				HRH2: https://www.genecards.org/cgi-bin/carddisp.pl?gene=HRH2
hrh3	histamine receptor H3			hrh3: http://zfin.org/ZDB-GENE-040724-204
				HRH3: https://www.genecards.org/cgi-bin/carddisp.pl?gene=HRH3
hrh3l*	histamine receptor H3-like			hrh3l: http://zfin.org/ZDB-GENE-190103-1
Serotonergic Markers
Symbol	Name	Function	Designation	Source/Ortholog
tph1a	tryptophan hydroxylase 1 a and b	Catalysis of tryptophan into serotonin	S, SN	tph1a: http://zfin.org/ZDB-GENE-030317-1
tph1b				tph1b: http://zfin.org/ZDB-GENE-030805-6
				TPH1: https://www.genecards.org/cgi-bin/carddisp.pl?gene=TPH1
tph2	tryptophan hydroxylase 2			tph2: http://zfin.org/ZDB-GENE-040624-4
				TPH2: https://www.genecards.org/cgi-bin/carddisp.pl?gene=TPH2
htr4	5-hydroxytryptamine receptor 4	Serotonin Receptor	PS, SSP	htr4: http://zfin.org/ZDB-GENE-160114-31
				HTR4: https://www.genecards.org/cgi-bin/carddisp.pl?gene=HTR4
htr6*	5-hydroxytryptamine receptor 6			htr6: http://zfin.org/ZDB-GENE-030131-7839
				HTR6: https://www.genecards.org/cgi-bin/carddisp.pl?gene=HTR6
htr1aa	5-hydroxytrptamine receptor 1A a and b			htr1aa: http://zfin.org/ZDB-GENE-071203-1
htr1ab*				htr1ab: http://zfin.org/ZDB-GENE-090409-2
				HTR1A: https://www.genecards.org/cgi-bin/carddisp.pl?gene=HTR1A
htr1d	5-hydroxytrptamine receptor 1D, G protein-coupled			htr1d: http://zfin.org/ZDB-GENE-090409-3
				HTR1D: https://www.genecards.org/cgi-bin/carddisp.pl?gene=HTR1D
htr1e*	5-hydroxytryptamine receptor 1E			htr1e: http://zfin.org/ZDB-GENE-170210-3
				HTR1E: https://www.genecards.org/cgi-bin/carddisp.pl?gene=HTR1E
htr2cl1	5-hydroxytryptamine receptor 2C, G protein-coupled-like 1			htr2cl1: http://zfin.org/ZDB-GENE-081104-48
				HTR2C: https://www.genecards.org/cgi-bin/carddisp.pl?gene=HTR2C
htr1b*	5-hydroxytryptamine receptor 1B			htr1b: http://zfin.org/ZDB-GENE-081022-141
				HTR1B: https://www.genecards.org/cgi-bin/carddisp.pl?gene=HTR1B
htr1fa	5-hydroxytryptamine receptor 1Fa			htr1fa: http://zfin.org/ZDB-GENE-081105-125
				HTR1F: https://www.genecards.org/cgi-bin/carddisp.pl?gene=HTR1F
htr3a	5-hydroxytryptamine receptor 3a			htr3a: http://zfin.org/ZDB-GENE-071012-5
				HTR3A: https://www.genecards.org/cgi-bin/carddisp.pl?gene=HTR3A
htr3b*	5-hydroxytryptamine receptor 3b			htr3b: http://zfin.org/ZDB-GENE-071012-4
				HTR3B: https://www.genecards.org/cgi-bin/carddisp.pl?gene=HTR3B
htr7al*	5-hydroxytryptamine receptor 7a, like			htr7al: http://zfin.org/ZDB-GENE-170210-2
htr2aa*	5-hydroxytrptmine receptor 2A, genome duplicate a and b			htr2aa: http://zfin.org/ZDB-GENE-070912-500
htr2ab*				htr2ab: http://zfin.org/ZDB-GENE-120215-60
				HTR2A: https://www.genecards.org/cgi-bin/carddisp.pl?gene=HTR2A
htr5aa*	5-hydroytryptamine receptor 5A, genome duplicate a and b			htr5aa: http://zfin.org/ZDB-GENE-060531-129
htr5ab				htr5ab: http://zfin.org/ZDB-GENE-030616-574
				HTR5A: https://www.genecards.org/cgi-bin/carddisp.pl?gene=HTR5A
htr2b*	5-hydroxytryptamine receptor 2B, G protein-coupled			htr2b: http://zfin.org/ZDB-GENE-081022-57
				HTR2B: https://www.genecards.org/cgi-bin/carddisp.pl?gene=HTR2B
si:dkey-247m21.3*	si:dkey-247m21.3			si:dkey-247m21.3: http://zfin.org/ZDB-GENE-091204-249
				HTR4: https://www.genecards.org/cgi-bin/carddisp.pl?gene=HTR4
htr7a*	5-hydroxytryptamine receptor 7a - 7d			htr7a: http://zfin.org/ZDB-GENE-130530-666
htr7b*				htr7b: http://zfin.org/ZDB-GENE-091118-105
htr7c				htr7c: http://zfin.org/ZDB-GENE-060526-5
htr7d*				htr7d: http://zfin.org/ZDB-GENE-160729-1
				HTR7: https://www.genecards.org/cgi-bin/carddisp.pl?gene=HTR7
